# Dynamic regulation of neuronal vault trafficking and RNA cargo by the noncoding RNA, Vaultrc5

**DOI:** 10.1101/2025.05.16.654162

**Authors:** Mason R. B. Musgrove, Laura J. Leighton, Margaux Lebouc, Wei-Siang Liau, Alexander D. Walsh, Paul R. Marshall, Stephanie M. Heyworth, Adekunle T. Bademosi, Nathalie Hertrich, Qiongyi Zhao, Sachithrani U. Madugalle, Ambika Periyakaruppiah, Xiang Li, Joshua W. A. Davies, Haobin Ren, Hao Gong, Esmi L. Zajaczkowski, Nathalie Dehorter, Frederic Meunier, Marina Mikhaylova, Timothy W. Bredy

## Abstract

Vaults are large ribonucleoprotein complexes of unknown function. Here, we report that the vault-associated noncoding RNA, Vaultrc5, is highly enriched at the synapse and is required for activity-dependent vault trafficking in primary cortical neurons. We have discovered that vaults are comprised of unique populations of coding and non-coding RNA, and that this cargo varies dynamically between subcellular compartments. In addition, Vaultrc5 knockdown at the synapse shifts the RNA cargo toward transcripts associated with immune surveillance, and Vaultrc5 knockdown, *in vivo,* leads to altered fear extinction learning. These findings suggest that the Vaultrc5 is critically involved in coordinating the experience-dependent trafficking of vaults and related RNA cargo, which may represent a novel feature of neuronal plasticity associated with learning and memory.
