## Supplementary Table 1 for "Dynamic regulation of neuronal vault trafficking and RNA cargo by the noncoding RNA, Vaultrc5"

### Sheet: Sheet1
	Primers
	Target	Description	Sequence (5' - 3')	Orientation
	Vaultrc5	sncRNA	CCAGCTTTAGCTCAGCGGTTAC	FWD
			TCGAACCAAACACTCACGGG	RVS
	MVP	Protein	AGACGAGTGGCTGTTTGAG	FWD
			CAGAGCTTGGTTCTGTTTGATG	RVS
	Phosphoglycerate kinase 1	Whole-cell reference gene (protein)	TGCACGCTTCAAAAGCGCACG	FWD
			AAGTCCACCCTCATCACGACCC	RVS
	Polr2a	Synaptosome reference gene (nuclear)	TCTGCCAAGAATGTGACGCT	FWD
			CACTGTGCTCTGGGGGTTAG	RVS
	PSD-95	Synaptosome reference gene (synaptic)	AGAAGCCCCAGGATATGAGTT	FWD
			ACATCCTCTAGCCCCACACT	RVS
	Probes
	Name	Description	Sequence (5' - 3')
	Vaultrc5 gRNA	Targets CIRTS to Vaultrc5	GUUCAUUACCAGCUAUUCGUAGCAGGUUCG
	Scramble gRNA	Scramble control, no targets within mice	GATACATCATCTCTGTATTAGGCTCCCAAC
